# Cardiomyocyte-specific plakophilin-2 loss is sufficient to induce aging and senescence of nonmyocytes. Relevance to arrhythmogenic cardiomyopathy

**DOI:** 10.1101/2025.10.22.682160

**Authors:** Giorgia Bertoli, Kavya Phadke, Alessandro Cospito, Joanna Abi Rizk, Mingliang Zhang, Eleni Miliotou, Michael Cammer, Yan Deng, Valeria Mezzano, Mark Alu, Gyles Ward, Cynthia Loomis, Adriana Heguy, Feng-Xia Liang, Eric M. Small, Irene de Lázaro, Mario Delmar

**Affiliations:** The Leon H. Charney Division of Cardiology, New York University Grossman School of Medicine, New York, NY, USA; Department of Biomedical Engineering, NYU Tandon School of Engineering, New York University, New York, NY, USA; Microscopy Laboratory [RRID:SCR_017934], Division of Advanced Research Technologies, New York University Grossman School of Medicine, New York, NY, USA; Experimental Pathology Research Laboratory [RRID:SCR_017928], Division of Advanced Research Technologies, NYU Grossman School of Medicine, New York, NY, USA; The Genome Technology Center [RRID:SCR_017929], New York University Grossman School of Medicine, New York, NY, USA; Aab Cardiovascular Research Institute, Department of Medicine, University of Rochester School of Medicine and Dentistry, Rochester, NY, USA

**Keywords:** Arrhythmias, Cardiomyopathies, Sudden Death, Inflammation, Biological age

## Abstract

**Introduction:** Pathogenic variants in *PKP2* are the most common cause of familial arrhythmogenic right ventricular cardiomyopathy (ARVC).

**Objective:** To test whether PKP2 deficiency only in cardiomyocytes is sufficient to provoke premature aging and pro-inflammatory senescence in non-myocytes, cardiac resident cells.

**Methods:** We studied mice with cardiomyocyte-specific, tamoxifen-activated loss of PKP2 (PKP2cKO) using conventional and multiplex imaging, cytokine arrays, epigenetic clocks, spatial transcriptomics, expansion and structured illumination microscopy, and correlative data analysis. We examined non-myocytes and cardiomyocytes for premature aging and senescence.

**Results:** We observed senescence-associated heterochromatin foci (SAHFs) and p21 staining in non-myocytes. Cytokines in media of non-myocyte cells were consistent with senescence-associated secretory phenotype (SASP). Epigenetic clocks identified premature aging. Multiplex immunohistochemistry showed non-myocyte cells in niches, intermingled with cardiomyocytes. Spatial transcriptomics showed over-representation of SASP-related transcripts, predominantly in myocyte-rich areas of the left ventricle. SAHFs, p21 staining and increased epigenetic age were not found in cardiomyocytes from PKP2cKO hearts, though we observed structural features associated to premature aging. Cross-reference analysis showed correlation between the PKP2cKO cardiac proteome and that of mice 5 or 6 times their chronological age, as well as transcriptional signatures of neurodegenerative diseases.

**Conclusion:** Loss of PKP2 expression only in adult cardiac myocytes is sufficient to induce pro-inflammatory senescence in non-myocytes, and overall premature cardiac aging. This is the first study to intersect cellular senescence and premature aging in desmosomal arrhythmogenic cardiomyopathies. We speculate that cell-agnostic molecular signatures, biomarkers, and pharmacology of senescence and of neurodegenerative diseases may be relevant to diagnose or treat PKP2-ARVC.

**UNSTRUCTURED ABSTRACT:** Pathogenic variants in *PKP2* are the most common cause of familial arrhythmogenic right ventricular cardiomyopathy. We used the PKP2cKO model (cardiomyocyte-specific, tamoxifen-activated PKP2 knockout) to examine whether PKP2 deficiency only in cardiomyocytes is sufficient to provoke premature aging and pro-inflammatory senescence in non-myocyte, cardiac resident cells. Through a variety of methods, we identified senescence-associated heterochromatin foci (SAHFs), p21 staining, and cytokines consistent with senescence-associated secretory phenotype (SASP) in cells and media of non-myocytes. Epigenetic clocks identified premature aging. Spatial transcriptomics showed over-representation of SASP-related transcripts, predominantly in myocyte-rich areas of the left ventricle. SAHFs, p21 staining and epigenetics suggesting advanced age were not found in cardiomyocytes, though we observed structural features associated to premature aging. Cross-reference analysis showed correlation between the PKP2cKO cardiac proteome and that of mice 5 or 6 times their chronological age, as well as transcriptional signatures of neurodegenerative diseases.

**HIGHLIGHTS:**

- PKP2-ARVC is a leading cause of sudden unexpected death in the young.
- The molecular path from the variant of a gene to the clinical disease remains unclear. An inflammatory component has been postulated.
- We show that loss of PKP2 only in myocytes is sufficient to induce a pro-inflammatory senescence in non-myocytes and premature aging of cardiac cells.
- Similarities to the molecular profile of neurodegenerative diseases and novel paths to therapy are discussed.
