## Supplemental Table 7 for "Cardiomyocyte-specific plakophilin-2 loss is sufficient to induce aging and senescence of nonmyocytes. Relevance to arrhythmogenic cardiomyopathy"

### Sheet: LV 21 Ribosome
Gene	logFC	adj.P.Val
Rpl3	0.730081	9.3286e-18
Rps12	0.738928	1.08136e-17
Rps27a	0.636161	1.01309e-14
Rpl15	0.471888	6.22431e-13
Rps20	0.512389	2.92863e-12
Rpl12	0.606877	3.21636e-12
Rplp1	0.551382	7.3498e-12
Rps26	0.507661	1.45821e-11
Rps19	0.612542	1.82014e-11
Rpsa	0.555204	1.83993e-11
Rps18	0.462478	4.11123e-10
Rpl10	0.403264	4.74847e-10
Fau	0.473025	5.97202e-10
Rpl41	0.540827	7.28853e-10
Rpl37a	0.44982	8.44242e-10
Rps28	0.401295	2.13613e-09
Rpl18	0.417091	6.86836e-09
Rpl35a	0.334984	7.32235e-09
Rpl13	0.402352	3.9728e-08
Rpl35	0.425844	6.3143e-08
Rpl11	0.391887	6.58267e-08
Rpl19	0.338012	6.58267e-08
Rpl21	0.306189	6.85733e-08
Rpl10a	0.364101	2.72644e-07
Rps24	0.329518	3.19792e-07
Rpl6	0.321156	5.91176e-07
Rpl38	0.311861	7.58458e-07
Rps5	0.389256	2.94502e-06
Rps11	0.303453	3.96846e-06
Rpl23a	0.258525	4.81534e-06
Rps21	0.293233	5.03207e-06
Rps7	0.279306	8.72545e-06
Rps29	0.291739	4.37284e-05
Rpl8	0.352962	4.42346e-05
Rpl5	0.26889	5.31734e-05
Rps14	0.364253	5.7047e-05
Rps10	0.25752	0.00010147
Rpl7a	0.218913	0.000170764
Rps25	0.255894	0.00027552
Rpl18a	0.204083	0.000654568
Rps15	0.234814	0.00109676
Rps4x	0.196204	0.0011051
Rpl22	0.220688	0.00123648
Rps3	0.215622	0.00165642
Rps9	0.230553	0.00278017
Rps13	0.178292	0.0112413
Rplp0	0.167405	0.0468589
Rpl4	0.115841	0.117108

### Sheet: RV 21 Ribosome
Gene	logFC	adj.P.Val
Fau	0.643584	3.56021e-06
Rps19	0.7521	6.93558e-06
Rps12	0.70642	2.86716e-05
Rpl35	0.551564	0.000104299
Rps20	0.544883	0.0001145
Rpl37a	0.520071	0.000132158
Rps14	0.595928	0.000134518
Rps18	0.513084	0.000157422
Rps21	0.432152	0.000225249
Rpl3	0.610059	0.000358112
Rpl41	0.549742	0.00104343
Rpl15	0.417084	0.00136028
Rpl12	0.54022	0.00154955
Rps15	0.395068	0.00196092
Rplp1	0.481692	0.00287128
Rpl13	0.40651	0.00375995
Rps29	0.38942	0.00375995
Rps28	0.378821	0.0041162
Rps27a	0.452493	0.00738355
Rpl10	0.350151	0.00756771
Rpl8	0.400408	0.0139158
Rpl11	0.347483	0.0156532
Rpl5	0.304039	0.0165483
Rps26	0.370519	0.0168637
Rps10	0.284147	0.0244113
Rps11	0.292236	0.0244368
Rpl6	0.275269	0.0328616
Rpl23a	0.243674	0.0350529
Rpsa	0.34608	0.0460657
Rps7	0.251655	0.0473806
Rpl18	0.281993	0.0598013
Rpl21	0.214945	0.0811078
Rps24	0.226868	0.10411
Rps13	0.209607	0.114961
Rpl18a	0.189158	0.121725
Rps3	0.201821	0.136983
Rpl35a	0.182439	0.158066
Rps5	0.230286	0.195537
Rpl10a	0.188393	0.22525
Rps25	0.176182	0.232421
Rpl19	0.167709	0.236816
Rps9	0.159956	0.317094
Rpl7a	0.119361	0.351268
Rpl38	0.134364	0.35599
Rps4x	0.117527	0.374243
Rpl22	0.11305	0.451539
Rpl4	-0.108156	0.468361
Rplp0	-0.0575592	0.769381

### Sheet: LV 28 Ribosome
Gene	logFC	adj.P.Val
Rpl3	0.706803	1.28701e-15
Rps26	0.511541	9.77308e-11
Rpl41	0.45931	1.61006e-10
Rpl12	0.460348	8.64371e-09
Rps24	0.368257	4.6268e-08
Fau	0.388598	1.15745e-07
Rps20	0.360375	2.29566e-07
Rpl19	0.320474	5.39063e-07
Rpl10a	0.388622	7.60867e-07
Rplp1	0.326256	1.34848e-06
Rps28	0.317911	2.47334e-06
Rps14	0.306491	2.83962e-06
Rpl15	0.319842	1.08823e-05
Rps12	0.311581	2.74595e-05
Rpl13	0.264337	6.68881e-05
Rpl35	0.353515	7.03962e-05
Rpl10	0.277095	0.000114688
Rpl38	0.26951	0.000327831
Rps27a	0.236044	0.000680105
Rpl23a	0.233956	0.000733701
Rps11	0.203139	0.000955938
Rplp0	0.238301	0.00185689
Rps18	0.241699	0.0023446
Rpl21	0.221492	0.00294475
Rps19	0.23185	0.00315487
Rpl37a	0.202031	0.00357141
Rpl18	0.22008	0.00415898
Rps5	0.237267	0.00437546
Rpl7a	0.160576	0.0310146
Rpsa	0.168681	0.0316195
Rpl11	0.160164	0.0502596
Rpl22	0.151481	0.0626507
Rpl6	0.135161	0.0746958
Rpl35a	0.146691	0.0770535
Rps7	0.149953	0.08507
Rps4x	0.13835	0.0862395
Rps13	0.117849	0.0905551
Rpl4	0.139124	0.12048
Rpl18a	0.127739	0.143241
Rps9	0.108295	0.186129
Rps15	0.0945591	0.254023
Rps10	0.0978102	0.274716
Rps25	0.0424568	0.698243
Rps29	0.0313493	0.750037
Rpl5	-0.0231785	0.841767
Rpl8	0.0222863	0.894103
Rps21	0.00761771	0.950845
Rps3	-0.00194886	0.989779

### Sheet: RV 28 Ribosome
Gene	logFC	adj.P.Val
Rpl3	0.544089	3.18045e-06
Rps26	0.366161	0.000828791
Rpl41	0.283144	0.00474934
Fau	0.247985	0.0128685
Rps12	0.207207	0.0531897
Rpl35	0.168109	0.464646
Rps24	0.16757	0.154864
Rps20	0.166251	0.212215
Rpl12	0.147414	0.416505
Rplp1	0.144088	0.312931
Rps16	0.142409	0.337368
Rpl7	0.134254	0.627439
Rpl17	0.112179	0.524634
Rpl37a	0.111826	0.542459
Rpl15	0.0961153	0.613418
Rpl13a	0.0959265	0.584581
Rps5	0.0881505	0.722111
Rps18	0.0783746	0.76512
Rpl37	0.0687169	0.774562
Rps13	0.0640087	0.809173
Rpl19	0.0633748	0.766867
Rpl18	0.0632391	0.797347
Rps14	0.0508365	0.854907
Rpl23a	0.0497961	0.840153
Rps28	0.0481033	0.860198
Rpl29	0.0465038	0.850603
Rpsa	0.0413165	0.90458
Rps11	0.0291233	0.914996
Rpl10a	0.0279782	0.933953
Rpl8	0.0260884	0.942257
Rps27a	0.0254328	0.923932
Rpl21	0.0247146	0.931688
Rpl26	0.0147882	0.964907
Rpl35a	0.0140237	0.96379
Rps8	0.00931764	0.979565
Rpl11	0.000864559	0.998084
Rps23	-0.00497982	0.988871
Rpl31	-0.00849854	0.976599
Rpl22	-0.0115711	0.974489
Rps10	-0.0150144	0.968839
Rpl10	-0.0178454	0.953052
Rpl6	-0.0205117	0.949931
Rpl28	-0.0229681	0.947011
Rps9	-0.0231253	0.940111
Rpl13	-0.0297287	0.925721
Rpl7a	-0.0460146	0.881204
Rps19	-0.0490392	0.873315
Rplp0	-0.0569239	0.827579
Rpl27a	-0.0574827	0.835186
Rpl38	-0.0591788	0.83045
Rpl23	-0.0627004	0.790322
Rps25	-0.0693561	0.795074
Rpl14	-0.0715755	0.794062
Rpl27	-0.0754636	0.767313
Rps6	-0.095474	0.579729
Rpl34	-0.0995006	0.693804
Rpl4	-0.0996044	0.537322
Rps27	-0.1079	0.614446
Rpl24	-0.112628	0.502511
Rps15a	-0.130709	0.45013
Rps7	-0.132476	0.360471
Rps21	-0.142094	0.324591
Rps15	-0.150329	0.28358
Rpl18a	-0.152737	0.317508
Rps4x	-0.156219	0.292004
Rpl36	-0.17044	0.154429
Rpl9	-0.19183	0.104449
Rps17	-0.204397	0.0697732
Rps29	-0.214618	0.0206061
Rpl5	-0.231315	0.0724862
Rps3	-0.251316	0.019403
Rplp2	-0.282929	0.00430743
Rps2	-0.318565	0.0019525
