## Supplemental Table 8 for "Cardiomyocyte-specific plakophilin-2 loss is sufficient to induce aging and senescence of nonmyocytes. Relevance to arrhythmogenic cardiomyopathy"

### Sheet: Sheet1
Gene name	Log2FC (6 vs 30mo)	P-adj (6 vs 30mo)	Log2FC (Control vs PKP2cKO)	P-adj (Control vs PKP2cKO)	P-adj < 0.05 in both proteomes	P-adj < 0.005 in both proteomes
Abcb8	-0.307424	0.000185845	-0.813021	5.22e-05	Significant	Significant
Abhd11	-0.264014	0.00036318	-0.728624	0.00119001	Significant	Significant
Acaa2	-0.258562	0.000220372	-0.909538	0.000129353	Significant	Significant
Acacb	-0.201306	0.00124125	-0.603383	4.24e-06	Significant	Significant
Acad8	-0.141987	0.00223159	-0.694569	9.97e-05	Significant	Significant
Acads	-0.240797	0.000284111	-0.913231	3.34e-06	Significant	Significant
Acadvl	-0.230093	0.000239234	-0.962206	1.83e-06	Significant	Significant
Acat1	-0.188796	0.0037391	-0.852286	5.86e-05	Significant	Significant
Acsf3	-0.176074	0.00393105	-0.607083	2.75e-05	Significant	Significant
Acsl1	-0.186039	0.00231717	-0.914902	6.32e-06	Significant	Significant
Adck1	-0.226422	0.000775272	-0.631982	0.00140131	Significant	Significant
Afg3l2	-0.203386	0.00207287	-0.549141	0.000712409	Significant	Significant
Agpat3	-0.257924	0.00452014	-0.502157	0.000469123	Significant	Significant
Aifm1	-0.15262	0.00190473	-0.704761	4.29e-05	Significant	Significant
Ak1	-0.206148	0.00081233	-1.08635	1.62e-05	Significant	Significant
Ak4	-0.416883	0.00026318	-0.656209	2.06e-05	Significant	Significant
Akap1	-0.248354	0.000690583	-0.562004	0.000815163	Significant	Significant
Akr1a1	0.290715	0.00490002	0.545624	0.000101942	Significant	Significant
Akr7a2	-0.225016	0.000761729	-0.571565	8.1e-05	Significant	Significant
Alad	-0.308135	0.00026318	-0.578287	2.52e-06	Significant	Significant
Anxa1	0.486908	0.000211391	1.71043	4.84e-08	Significant	Significant
Anxa2	0.187552	0.000761294	1.00509	4.28e-06	Significant	Significant
Anxa4	0.215285	0.00221002	0.612647	9.34e-05	Significant	Significant
Apoe	2.10002	0.00167143	1.06452	4.37e-05	Significant	Significant
Apool	-0.159365	0.00393105	-0.527474	0.00112661	Significant	Significant
Aqp1	-0.588207	0.000447075	-0.502687	0.00242783	Significant	Significant
Arhgdib	0.717898	0.00271608	1.67953	3.91e-06	Significant	Significant
Arl8a	0.194156	0.00116777	0.520584	0.0136625	Significant	Significant
Arpc5	0.386196	0.00186836	1.40592	8.79e-05	Significant	Significant
Asah1	0.525701	1.59e-05	0.629916	1.46e-05	Significant	Significant
Atad3	-0.170681	0.00124125	-0.623759	2.23e-05	Significant	Significant
Bckdha	-0.264434	0.000160457	-1.11238	1.73e-06	Significant	Significant
Bckdhb	-0.259078	0.000408751	-0.808469	1.34e-05	Significant	Significant
Bcl2l13	-0.266653	9.13e-05	-0.60515	0.000665128	Significant	Significant
Bdh1	0.84043	3.83e-05	-0.769844	0.00804825	Significant	Significant
Bgn	0.872802	9.13e-05	0.610021	0.000338034	Significant	Significant
Bphl	-0.21967	0.00045063	-0.555232	0.000719932	Significant	Significant
Bri3bp	-0.217923	0.0042036	-0.596616	0.00106897	Significant	Significant
Bzw1	0.162051	0.00347263	0.647866	0.000112346	Significant	Significant
Cacna2d1	-0.358845	7.72e-05	-0.560714	0.00165682	Significant	Significant
Calu	0.582744	0.000458536	0.616877	0.000567787	Significant	Significant
Capg	0.641702	1.91e-05	0.88105	1.41e-05	Significant	Significant
Capza1	0.15134	0.00163215	0.795173	6.6e-05	Significant	Significant
Cars2	-0.290911	0.000197827	-0.662543	1.55e-05	Significant	Significant
Ccdc127	-0.283113	0.00257206	-0.550234	0.00299586	Significant	Significant
Ccdc90b	-0.197999	0.00143745	-0.555546	0.000110663	Significant	Significant
Cd44	0.429293	0.00221007	0.99204	0.000306176	Significant	Significant
Cfdp1	0.597464	0.00264918	0.634657	0.000366567	Significant	Significant
Chchd3	-0.225959	0.00256449	-1.14908	3.24e-05	Significant	Significant
Clic1	0.375957	0.00243418	1.0881	5.95e-06	Significant	Significant
Clpb	-0.297455	0.000140089	-0.58474	0.000127319	Significant	Significant
Clu	1.07214	0.000552227	1.894	2.71e-06	Significant	Significant
Clybl	-0.179693	0.00123499	-0.575719	0.000788389	Significant	Significant
Cmbl	-0.233966	0.00167555	-0.641936	2.92e-05	Significant	Significant
Cmc2	-0.379438	0.000472548	-0.976357	0.000195042	Significant	Significant
Cndp2	0.279153	0.00494786	0.701575	0.000247214	Significant	Significant
Coq3	-0.361065	0.00026318	-0.779928	0.000244734	Significant	Significant
Coq5	-0.202131	0.00301401	-0.66886	3.91e-05	Significant	Significant
Coq6	-0.286064	0.000140089	-0.86877	4.69e-06	Significant	Significant
Coq7	-0.315729	0.000327629	-0.516995	0.000376868	Significant	Significant
Coq9	-0.544143	0.000255908	-0.710317	0.00015882	Significant	Significant
Coro1b	0.207432	0.000935115	0.688537	7.19e-05	Significant	Significant
Cotl1	0.632989	0.000552227	1.43611	1.73e-06	Significant	Significant
Cox5b	-0.468552	0.000316074	-1.20613	0.0003742	Significant	Significant
Cox6a2	-0.905982	3.21e-05	-1.05458	0.000388639	Significant	Significant
Cox6b1	-0.436002	0.000497349	-1.04805	0.00032632	Significant	Significant
Cox6c	-0.243322	0.00116777	-1.11058	0.000737113	Significant	Significant
Cox7a2l	-0.313213	0.00206087	-0.67598	0.011322	Significant	Significant
Cox7c	-0.391984	0.00458426	-0.940661	0.0028353	Significant	Significant
Cpt2	-0.292369	0.000289054	-0.739627	0.000119648	Significant	Significant
Crat	-0.307471	9.12e-05	-0.869484	2.54e-05	Significant	Significant
Crip2	-0.197587	0.00415494	-0.699621	8e-06	Significant	Significant
Cs	-0.152277	0.00223815	-0.7766	8.81e-05	Significant	Significant
Ctsb	0.564514	3.21e-05	0.635884	0.000934696	Significant	Significant
Ctsd	0.446521	4.19e-05	0.963089	0.00121035	Significant	Significant
Ctsh	0.760538	0.00112407	0.934004	8.8e-05	Significant	Significant
Ctsz	0.777794	8.39e-05	1.05161	0.000115369	Significant	Significant
Dbt	-0.261157	0.000140734	-0.89816	7.6e-05	Significant	Significant
Decr1	-0.244497	0.000330508	-0.802784	6.7e-05	Significant	Significant
Des	0.206788	0.00223159	0.570076	5.03e-05	Significant	Significant
Dhrs4	-0.226523	0.000814632	-0.574965	0.00295358	Significant	Significant
Dhrs7c	0.369349	9.22e-05	-0.617755	0.000138207	Significant	Significant
Dlat	-0.21002	0.00117098	-0.837443	1.18e-05	Significant	Significant
Dlst	-0.272032	0.000414521	-0.669129	0.000322479	Significant	Significant
Dnaja3	-0.215889	0.00333693	-0.538192	0.000171828	Significant	Significant
Dnajb11	0.203645	0.000533811	0.619865	0.000453333	Significant	Significant
Dnajc28	-0.243907	0.000119142	-0.797643	4.27e-06	Significant	Significant
Dpyd	0.355701	0.00278132	-0.663871	5.1e-06	Significant	Significant
Dsg2	0.264067	0.00196414	-0.563154	0.000128994	Significant	Significant
Ech1	-0.372582	0.00152031	-0.787142	0.000182615	Significant	Significant
Echdc3	-0.240347	9.42e-05	-0.665894	0.000193404	Significant	Significant
Eci1	-0.191784	0.00036318	-0.75373	0.000260994	Significant	Significant
Eci2	-0.218549	0.00074513	-0.721397	0.000561856	Significant	Significant
Ecsit	-0.261633	0.00468967	-0.503403	6.99e-05	Significant	Significant
Eef1a1	0.372189	0.000129944	1.00279	0.000866061	Significant	Significant
Efhd2	0.416164	0.00058922	0.873177	0.000159951	Significant	Significant
Eno3	-0.262309	0.000903002	-0.856509	0.000150082	Significant	Significant
Epb41l2	0.158191	0.00200971	0.601433	0.000175098	Significant	Significant
Etfdh	-0.27697	0.000140089	-0.81065	0.000396935	Significant	Significant
F13a1	0.581685	0.00167143	0.747433	0.000147601	Significant	Significant
Fbln2	0.468471	0.00201855	0.908753	2.09e-05	Significant	Significant
Fcer1g	0.601317	0.0048121	1.34381	8.26e-05	Significant	Significant
Fh	-0.142036	0.00467578	-0.692894	0.00143125	Significant	Significant
Fhl1	0.459766	0.000623341	1.04786	9.3e-05	Significant	Significant
Fn3k	-0.218659	0.00293417	-0.831893	2.82e-05	Significant	Significant
Gcdh	-0.154542	0.00201855	-0.697821	7.93e-05	Significant	Significant
Gfod1	0.951582	1.59e-05	-0.694636	0.00824262	Significant	Significant
Gfpt2	0.606229	4.19e-05	0.5419	4.79e-05	Significant	Significant
Glrx5	-0.677544	0.000361296	-0.734002	3.27e-05	Significant	Significant
Gns	0.294505	0.00219937	0.5132	0.000681882	Significant	Significant
Gpx3	0.444618	0.00105649	0.633585	0.000109313	Significant	Significant
Gsta3	0.52648	0.00271608	-0.593694	1.83e-05	Significant	Significant
Gstz1	-0.222588	0.000612176	-0.673062	8.6e-05	Significant	Significant
Hadh	-0.261765	0.000330508	-0.708159	0.00129799	Significant	Significant
Hadha	-0.260392	0.000305893	-0.994839	4.75e-06	Significant	Significant
Hadhb	-0.254987	0.00121713	-0.947256	3.67e-05	Significant	Significant
Hcls1	0.407596	0.00233676	1.41738	5.79e-06	Significant	Significant
Hexb	0.337369	0.000221274	1.34719	6.94e-06	Significant	Significant
Hhatl	-0.361113	9.81e-05	-0.828295	0.00143381	Significant	Significant
Hibadh	0.464195	3.21e-05	-0.779942	2.12e-05	Significant	Significant
Hm13	0.310626	0.00292885	0.540016	0.0115125	Significant	Significant
Hnrnpf	0.167697	0.00200389	0.615775	0.000483381	Significant	Significant
Hsd17b8	-0.170502	0.00202752	-0.835233	3.54e-05	Significant	Significant
Hsdl2	-0.267238	0.000575456	-0.893353	2.34e-05	Significant	Significant
Hspb1	-0.215713	0.00223159	0.557586	0.000927262	Significant	Significant
Hspe1	-0.376529	3.78e-05	-0.743802	0.000479983	Significant	Significant
Iba57	-0.249687	0.000887574	-0.966099	3.09e-05	Significant	Significant
Ifitm3	0.359832	0.00096221	0.931931	2.72e-06	Significant	Significant
Ighm	1.70953	0.00288663	1.0289	0.008039	Significant	Significant
Immt	-0.167215	0.00202752	-0.942105	0.000128206	Significant	Significant
Impa2	-0.325335	0.00057025	-0.511607	7.5e-05	Significant	Significant
Inpp5d	0.393452	0.00107606	0.689284	3.26e-05	Significant	Significant
Iqgap1	0.300527	9.12e-05	0.822734	5.85e-05	Significant	Significant
Isoc2a	-0.386368	0.000343919	-0.761138	3.44e-05	Significant	Significant
Itga5	0.221946	0.0016045	0.682302	0.000179078	Significant	Significant
Itgav	0.247004	0.00278556	0.613598	6.92e-05	Significant	Significant
Itih1	0.646794	0.000565228	1.05243	0.00026057	Significant	Significant
Itih2	0.588853	0.000955817	0.787392	0.00109157	Significant	Significant
Itih3	1.2973	0.00467578	0.58021	0.00144132	Significant	Significant
Itih4	1.08863	0.00244708	0.921464	1.72e-05	Significant	Significant
Ivd	-0.166403	0.0028852	-0.823	0.000112027	Significant	Significant
Kif21a	0.561272	0.00268254	-0.612516	0.000591773	Significant	Significant
Klc1	0.203819	0.000761294	0.513134	0.00162952	Significant	Significant
L2hgdh	-0.184108	0.000420856	-1.00346	7.67e-05	Significant	Significant
Lcp1	0.825369	0.000122954	1.42047	4.15e-06	Significant	Significant
Lgals3bp	1.09385	0.00159358	1.02322	0.0483173	Significant	Significant
Lipt1	-0.235015	0.00416082	-0.621721	4.59e-05	Significant	Significant
Lsp1	0.575137	0.00132437	0.884025	8.43e-05	Significant	Significant
Lyrm9	-0.143929	0.00307225	-0.637738	0.000100054	Significant	Significant
Man2a1	0.344773	0.000409418	0.979176	1.9e-06	Significant	Significant
Mccc1	-0.199599	0.000318937	-0.549291	2.77e-05	Significant	Significant
Mccc2	-0.191835	0.00219342	-0.874206	9.39e-06	Significant	Significant
Mcur1	-0.226408	0.00280756	-0.622495	0.000230598	Significant	Significant
Mief2	-0.374809	0.000220372	-0.801361	0.00049442	Significant	Significant
Mien1	-0.544467	9.12e-05	-0.541944	8.2e-06	Significant	Significant
Mlycd	-0.404524	0.00011939	-0.606419	0.00011341	Significant	Significant
Mmaa	-0.271438	0.00223159	-0.662508	0.000530536	Significant	Significant
Mpc1	-0.253457	0.00091794	-0.784938	0.00224055	Significant	Significant
Mrpl53	-0.251411	0.000716055	-0.548484	0.000298515	Significant	Significant
Mrps36	-0.302856	0.000472338	-0.73195	0.00014468	Significant	Significant
Mrrf	-0.187478	0.00223666	-0.600509	0.00085506	Significant	Significant
Msn	0.211318	0.000745588	0.591953	0.000134602	Significant	Significant
Mtch2	-0.243734	0.000903002	-0.673831	7.25e-05	Significant	Significant
Mtco2	-0.275093	0.00202752	-1.1689	0.000256194	Significant	Significant
Mtfp1	-0.44691	1.91e-05	-0.825116	5.47e-05	Significant	Significant
Mtus1	-0.532136	0.00292885	-0.507365	0.000462902	Significant	Significant
Mvp	0.233312	0.0039169	0.675803	6.33e-05	Significant	Significant
Ndufa3	-0.321885	0.00116777	-1.17208	0.000985133	Significant	Significant
Ndufa4	-0.502477	0.0026599	-0.727874	0.000943104	Significant	Significant
Ndufa7	-0.229184	0.00212526	-0.904996	0.00122464	Significant	Significant
Ndufaf4	-0.162435	0.00494786	-0.612118	0.00639768	Significant	Significant
Ndufb11	-0.225579	0.00149698	-0.676887	0.0111884	Significant	Significant
Ndufb8	-0.426892	0.00144813	-0.655171	0.000241756	Significant	Significant
Ndufc2	-0.316415	0.00286366	-0.971913	8.49e-05	Significant	Significant
Nfu1	-0.333572	0.001177	-0.534174	0.000290101	Significant	Significant
Nipsnap3b	0.264798	0.00313614	0.665737	0.000925206	Significant	Significant
Nmi	0.413654	0.000565289	0.568228	0.00104659	Significant	Significant
Nmnat3	-0.451672	0.00249913	-0.746427	0.000106366	Significant	Significant
Nsdhl	0.306323	0.000935115	0.563691	0.00289161	Significant	Significant
Nt5c1a	-0.267806	0.00279973	-0.724596	1.29e-05	Significant	Significant
P4hb	0.230438	0.00111595	0.999532	2.52e-05	Significant	Significant
Papln	0.143421	0.00351012	-0.662776	0.00417362	Significant	Significant
Pcca	-0.135126	0.00406603	-0.66792	6.26e-05	Significant	Significant
Pcna	0.217226	0.000761294	1.04538	0.00147122	Significant	Significant
Pdk2	-0.225155	0.000463722	-0.797778	7.11e-05	Significant	Significant
Pdp1	-0.279203	0.00028791	-0.752115	2.06e-05	Significant	Significant
Pdpr	-0.240988	0.000761729	-0.705581	1.1e-05	Significant	Significant
Perm1	-0.196822	0.00202427	-0.845713	1.3e-05	Significant	Significant
Pfkm	-0.310579	0.000185845	-0.674195	2.15e-05	Significant	Significant
Pgd	0.206912	0.0048121	0.724387	4.45e-05	Significant	Significant
Phb2	-0.205549	0.00177916	-0.639803	0.000235424	Significant	Significant
Pkp2	0.284786	9.12e-05	-0.792381	3.32e-05	Significant	Significant
Plin2	-0.911104	4.3e-05	-0.846034	6.67e-06	Significant	Significant
Plin5	-0.730743	4.38e-05	-1.16976	1.99e-05	Significant	Significant
Pln	-0.396613	0.00199704	-1.28489	0.0171985	Significant	Significant
Pls3	0.304093	0.000107695	0.857724	0.00101838	Significant	Significant
Pm20d2	0.260477	0.000472548	-0.66235	6.24e-05	Significant	Significant
Pnkd	-0.420072	0.00131938	-0.575171	0.000263845	Significant	Significant
Pnpla8	-0.163528	0.00246337	-0.657938	0.000104452	Significant	Significant
Postn	0.796581	0.00111341	1.20225	4.38e-05	Significant	Significant
Ppcs	-0.167785	0.00223815	-0.52867	0.000496616	Significant	Significant
Ppia	0.337095	0.00147288	0.812158	0.000779217	Significant	Significant
Ppp1r14c	-0.790494	0.000903002	-0.666927	8.31e-05	Significant	Significant
Prkcsh	0.171961	0.00103651	0.747327	2.02e-05	Significant	Significant
Ptgis	0.323295	0.00438152	0.536939	0.000424129	Significant	Significant
Ptpn3	0.426819	0.00261034	-0.854759	0.00502988	Significant	Significant
Ptprc	0.814452	3.99e-05	1.35737	1.39e-06	Significant	Significant
Rbp1	0.473784	0.00133364	0.986151	0.000325653	Significant	Significant
Rcn2	0.451917	0.0014387	0.625403	0.000121743	Significant	Significant
Rmdn1	-0.17103	0.0016175	-0.655864	0.000175981	Significant	Significant
Rtn4	0.315784	0.00026318	1.01689	5.47e-05	Significant	Significant
Rtn4ip1	-0.220753	0.00314482	-0.949919	1.78e-06	Significant	Significant
Ruvbl1	0.159308	0.00309056	0.998536	0.00166652	Significant	Significant
S100a6	0.639855	0.000516582	1.17989	2.26e-06	Significant	Significant
Samhd1	0.531134	0.00292885	0.503936	0.000147186	Significant	Significant
Scpep1	0.557665	0.00292294	1.08781	4.77e-05	Significant	Significant
Serac1	-0.341116	0.00149698	-1.02047	0.00448068	Significant	Significant
Serpina3k	-0.608719	0.000605934	0.892177	7.23e-06	Significant	Significant
Serpina3m	0.802266	0.0048374	0.953108	0.000640044	Significant	Significant
Serpina7	1.3695	0.00097991	0.877261	0.0198894	Significant	Significant
Sh3gl1	0.236805	0.00313614	0.713828	3.84e-05	Significant	Significant
Slc25a12	-0.196558	0.000476768	-0.784162	3.18e-05	Significant	Significant
Slc25a13	-0.205452	0.0020459	-0.793647	0.000211842	Significant	Significant
Slc25a20	-0.290192	0.000690583	-0.785312	0.000119686	Significant	Significant
Slc25a24	0.339877	0.00414191	0.500858	0.00218009	Significant	Significant
Slc25a42	-0.264195	0.000385064	-1.00378	3.76e-05	Significant	Significant
Slc25a46	-0.216067	0.0020459	-0.738262	2.76e-05	Significant	Significant
Slc2a4	0.228951	0.000831333	-0.686653	0.000669271	Significant	Significant
Slc3a2	0.266918	0.000823696	0.602063	0.000676857	Significant	Significant
Snx5	0.231638	0.000409418	0.623195	0.000439778	Significant	Significant
Suclg1	-0.180721	0.00141227	-0.733877	0.000141304	Significant	Significant
Suox	-0.170637	0.00188649	-0.510213	0.000934324	Significant	Significant
Tagln2	0.710118	0.00111341	0.764309	2.89e-05	Significant	Significant
Tars2	-0.16237	0.00221441	-0.575674	0.00108954	Significant	Significant
Tcea3	-0.409693	0.00249913	-0.669836	1.38e-05	Significant	Significant
Tfb2m	-0.174728	0.00414652	-1.37473	0.0200342	Significant	Significant
Them4	-0.197402	0.00243235	-0.507924	0.0114946	Significant	Significant
Timm10	-0.245958	0.000754256	-0.553579	0.000381068	Significant	Significant
Timm21	-0.230593	0.000897788	-0.77182	8.74e-05	Significant	Significant
Timm44	-0.219875	0.00073358	-0.582453	0.000365476	Significant	Significant
Timm8b	-0.855118	8.39e-05	-0.561153	0.000471909	Significant	Significant
Timmdc1	-0.359745	0.000605934	-0.883009	6.05e-05	Significant	Significant
Tmem126a	-0.377611	0.000167553	-0.839008	1.18e-05	Significant	Significant
Tmem143	-0.36219	9.22e-05	-0.892565	3.11e-05	Significant	Significant
Tmod3	0.417854	0.000318456	0.826078	0.000125089	Significant	Significant
Tollip	-0.243307	0.00109015	-0.639758	0.000144131	Significant	Significant
Tomm22	-0.527082	0.000357347	-0.548956	0.000102579	Significant	Significant
Tomm40l	-0.341707	0.000585964	-0.82473	0.000521447	Significant	Significant
Tpd52	0.212527	0.000769963	1.57116	3.29e-05	Significant	Significant
Tppp	-0.214638	0.00207287	-0.541893	0.000808439	Significant	Significant
Trap1	-0.20858	0.0012221	-0.61807	7.7e-06	Significant	Significant
Twf1	0.342687	0.00071625	0.515527	0.000400833	Significant	Significant
Ucp3	-0.585465	8.39e-05	-0.551801	0.000150093	Significant	Significant
Unc45b	-0.225243	0.000842172	-0.530222	2.09e-05	Significant	Significant
Uqcr10	-0.425579	5.97e-05	-0.899123	7.43e-05	Significant	Significant
Uqcrc2	-0.181948	0.00424141	-1.01426	8.81e-05	Significant	Significant
Uqcrfs1	-0.279068	0.000289054	-0.952837	0.000610609	Significant	Significant
Uqcrh	-0.705749	9.12e-05	-0.705435	0.000333718	Significant	Significant
Uqcrq	-0.291374	0.000415232	-0.726397	0.00457934	Significant	Significant
Vdac1	-0.214183	0.00384181	-0.765125	0.00479527	Significant	Significant
Vdac3	-0.202483	0.00216261	-0.924698	4.94e-05	Significant	Significant
Vwa8	-0.271934	0.00026318	-0.765948	5.03e-06	Significant	Significant
Ywhab	0.192353	0.00313614	0.821674	0.000704249	Significant	Significant
Ywhaq	0.304934	0.00188649	1.4504	2.24e-05	Significant	Significant
Abcb7	-0.22805	0.00559084	-0.516441	0.00011057	Significant	No
Abcd3	-0.296723	0.0341979	-0.6735	1.44e-05	Significant	No
Abi1	0.195201	0.0119608	0.686242	3.39e-06	Significant	No
Acadl	-0.132693	0.00688159	-0.820149	8.23e-05	Significant	No
Acot13	-0.119735	0.0243839	-0.600664	0.000537815	Significant	No
Acot2	-0.154369	0.0110463	-0.809837	5.44e-05	Significant	No
Acss1	-0.11219	0.0174614	-0.945882	1.44e-05	Significant	No
Actn1	0.311616	0.0293876	0.889622	1.35e-05	Significant	No
Actr2	0.14637	0.0115182	0.551776	0.000182631	Significant	No
Afg3l1	-0.14184	0.0159015	-0.639512	0.000275366	Significant	No
Ahsg	0.419157	0.00525369	0.773411	0.000193581	Significant	No
Aldh4a1	-0.12708	0.0357896	-0.940114	3.37e-06	Significant	No
Aldoa	0.132243	0.0084886	-0.651339	1.69e-05	Significant	No
Ankzf1	0.202444	0.0281713	-0.623029	0.000638661	Significant	No
Anp32b	0.196146	0.00619196	0.700348	0.000299647	Significant	No
Anp32e	0.288301	0.0232723	0.769408	0.00525534	Significant	No
Anpep	0.263146	0.00579665	0.527053	0.000480161	Significant	No
Anxa5	0.130649	0.0090812	0.917709	1.9e-05	Significant	No
Apcs	2.13857	0.0132287	0.643703	0.0240456	Significant	No
Apip	-0.114517	0.0471774	-0.518986	0.00013746	Significant	No
Apoa2	1.69188	0.00979988	0.894006	0.00288331	Significant	No
Apoh	0.211373	0.0174463	0.91828	0.00426892	Significant	No
Arhgdia	0.169765	0.0280621	0.524755	0.010214	Significant	No
Arpc1b	0.362507	0.0051917	1.23868	2.79e-05	Significant	No
Arpc3	0.146227	0.0156403	0.930011	0.000191959	Significant	No
Atad1	-0.124524	0.0455428	-0.648531	5.91e-06	Significant	No
Atl3	0.267794	0.0100069	0.504674	0.00162102	Significant	No
Atp1a2	0.169566	0.0204899	-0.500414	0.000138499	Significant	No
Atp5c1	-0.178028	0.00649847	-0.676767	0.000540669	Significant	No
Atp6v1e1	0.152314	0.00555016	0.999922	0.000301497	Significant	No
Atpaf2	-0.134723	0.0272899	-0.678521	0.00013894	Significant	No
Auh	-0.108554	0.0106642	-0.659596	0.000123285	Significant	No
Bcat2	-0.0984429	0.0434736	-0.679174	4.9e-05	Significant	No
Bzw2	0.120883	0.0110463	-0.660967	8.47e-06	Significant	No
C1qa	1.04289	0.0144392	0.666865	0.00180246	Significant	No
C5	0.451163	0.0106771	0.729113	2.01e-05	Significant	No
Ca14	-0.197321	0.0231728	-0.62758	6.24e-06	Significant	No
Calr	0.183403	0.0462345	1.07839	0.000173053	Significant	No
Cap1	0.580652	0.0203468	0.972258	3.09e-05	Significant	No
Ccs	0.128095	0.0458304	-0.666426	0.0143245	Significant	No
Cd9	0.61038	0.0126739	0.587828	0.000770998	Significant	No
Cdc23	-0.126835	0.0360211	-0.596807	0.00640307	Significant	No
Cfh	0.605825	0.00995574	1.04252	6.12e-06	Significant	No
Cfi	0.477225	0.0182931	0.640885	7.92e-05	Significant	No
Chchd6	-0.167468	0.00560126	-0.672495	9.95e-05	Significant	No
Cisd3	-0.197674	0.00744021	-0.724587	5.78e-05	Significant	No
Ckm	-0.140242	0.028526	-0.863593	0.000944593	Significant	No
Ckmt2	-0.0983205	0.0393652	-0.841897	0.000305687	Significant	No
Clpp	-0.187837	0.00513595	-0.623211	0.000104408	Significant	No
Cluh	-0.134076	0.016725	-0.741255	5.5e-07	Significant	No
Cmya5	-0.0926417	0.0164448	-0.679178	2.33e-05	Significant	No
Coro1a	0.921606	0.010374	1.4381	1.33e-05	Significant	No
Coro1c	0.342065	0.00794864	1.06638	0.000137178	Significant	No
Cox4i1	-0.156966	0.00979988	-1.11316	0.00102797	Significant	No
Cox7a1	-0.326287	0.00541431	-1.3281	0.000540629	Significant	No
Cpt1b	-0.174493	0.00688159	-0.872937	2.44e-06	Significant	No
Csrp1	0.356129	0.0376301	0.610965	0.00331879	Significant	No
Csrp2	0.513946	0.0222287	0.763434	0.00036655	Significant	No
Ctps2	0.136197	0.0449643	1.10184	0.00191648	Significant	No
Ctsa	0.221476	0.0141878	0.534045	0.000308835	Significant	No
Cyc1	-0.191919	0.0073465	-1.04167	0.000339661	Significant	No
Dbn1	0.43349	0.0122709	0.803915	4e-06	Significant	No
Dnaja4	-0.167029	0.00954515	-0.54033	0.00105145	Significant	No
Dnajc11	-0.115781	0.0266319	-0.663107	6.59e-05	Significant	No
Dsc2	0.187909	0.0100704	-0.910731	1.17e-05	Significant	No
Echdc2	-0.131931	0.0467287	-1.06243	7.6e-05	Significant	No
Elmo1	0.179718	0.00819315	0.727023	3.19e-05	Significant	No
Endog	-0.129027	0.026979	-0.969779	0.000124239	Significant	No
Ephx2	-0.251295	0.00673877	-0.534307	0.000468435	Significant	No
Etfa	-0.0895106	0.043522	-0.999723	1.19e-05	Significant	No
Etfb	-0.116738	0.0249119	-0.9949	4.31e-06	Significant	No
F10	0.371863	0.00581702	1.03148	0.00151816	Significant	No
Fbp2	-0.31377	0.005332	-0.870356	1.14e-05	Significant	No
Fetub	0.274456	0.016463	0.700665	8.11e-05	Significant	No
Flna	0.716851	0.0153689	0.78909	8.88e-06	Significant	No
Fsd2	-0.108334	0.0265914	-0.930571	0.000759162	Significant	No
G6pdx	0.459229	0.0101906	0.785926	0.000130527	Significant	No
Gbe1	0.103545	0.0155435	-0.550743	0.000109455	Significant	No
Got1	0.185422	0.0285448	-1.01361	1.05e-06	Significant	No
Gp1ba	1.24193	0.0249278	0.516393	0.0344747	Significant	No
Gsta4	0.195384	0.0423956	-0.760129	7.99e-05	Significant	No
Gstm1	0.242654	0.018006	-0.653088	3.04e-05	Significant	No
Gstm2	0.196864	0.0123066	-0.503806	0.0139085	Significant	No
Gstm7	-0.203962	0.0206267	-0.879917	1.96e-05	Significant	No
Hacd1	-0.165525	0.0203468	-0.522739	0.0030725	Significant	No
Hnrnpul2	0.131019	0.0109742	0.621362	7.12e-06	Significant	No
Hpx	0.929851	0.0202945	0.697481	1.8e-05	Significant	No
Hrg	0.464331	0.0408425	0.549979	4.52e-05	Significant	No
Hsd11b1	0.140778	0.0189315	-0.543185	0.00110605	Significant	No
Hsd17b10	-0.114404	0.0118389	-0.787891	8.88e-05	Significant	No
Hsd17b12	0.181425	0.0090812	0.634104	0.000128417	Significant	No
Idh3g	-0.118799	0.0140221	-0.734977	4.12e-05	Significant	No
Kng1	0.599424	0.00943168	0.618762	6.2e-05	Significant	No
Lasp1	0.139523	0.00826341	0.558829	0.000273072	Significant	No
Lpl	0.35745	0.00529215	-0.520161	0.000262875	Significant	No
Lrpprc	-0.14251	0.0261191	-0.587229	9.34e-05	Significant	No
Lrrfip1	0.137445	0.0455419	0.881182	6.84e-05	Significant	No
Ltf	0.890433	0.034822	1.02877	0.00899287	Significant	No
Mcee	-0.289056	0.0391478	-0.702986	0.000875383	Significant	No
Me3	-0.141079	0.0231887	-0.696354	0.000271355	Significant	No
Mfn1	-0.155556	0.00744021	-0.606581	1.83e-06	Significant	No
Mief1	-0.187206	0.0137356	-0.602299	0.0146281	Significant	No
Mpc2	-0.122095	0.0232697	-0.702969	0.000373514	Significant	No
Mrpl13	-0.203531	0.00990801	-0.802907	7.46e-06	Significant	No
Mrpl2	-0.165865	0.0105218	-0.515245	9.56e-05	Significant	No
Mrpl49	-0.149268	0.0240911	-0.591626	0.00026453	Significant	No
Mrps15	-0.141253	0.0408425	-0.5175	0.000601379	Significant	No
Mrps26	-0.152279	0.00718979	-0.579697	0.00295118	Significant	No
Mrps5	-0.126862	0.0247982	-0.604022	1.35e-05	Significant	No
Mrps6	-0.152864	0.0229913	-0.586481	8.96e-05	Significant	No
Msrb2	-0.18139	0.0162119	-0.839167	2.09e-05	Significant	No
Mtch1	-0.239172	0.00811719	-0.761062	0.000108065	Significant	No
Mterf2	-0.198802	0.0156864	-0.914416	0.000305534	Significant	No
Mtfr1l	-0.210931	0.00778967	-0.72527	0.000370605	Significant	No
Myh9	0.542853	0.0280711	0.828687	0.00383189	Significant	No
Mylk3	-0.150567	0.0271825	-0.713542	0.000599422	Significant	No
Ncl	0.0979158	0.029082	0.610683	0.00053966	Significant	No
Ndrg2	-0.144514	0.0166468	-0.641819	0.000289142	Significant	No
Ndufa12	-0.167267	0.0125661	-0.780544	0.000192046	Significant	No
Ndufa13	-0.0984651	0.029082	-0.961193	0.000214608	Significant	No
Ndufa2	-0.15509	0.0110104	-1.09101	0.00118228	Significant	No
Ndufaf5	-0.156877	0.0110335	-0.617128	0.000239944	Significant	No
Ndufb5	-0.10932	0.0472247	-0.860988	0.00471569	Significant	No
Ndufs3	-0.122631	0.0268726	-1.23565	0.000109289	Significant	No
Ndufs4	-0.123414	0.019417	-0.992053	0.00540455	Significant	No
Ndufs6	-0.271958	0.00541431	-0.844806	0.00380611	Significant	No
Ndufv3	-0.532158	0.0235396	-1.22949	0.00100443	Significant	No
Nlrx1	-0.140908	0.00819049	-0.556342	4.07e-05	Significant	No
Nudt5	0.166774	0.0315679	0.534177	0.0180213	Significant	No
Nup88	0.149564	0.0337511	0.503162	0.000816314	Significant	No
Ociad1	-0.149984	0.0106712	-0.517387	7.02e-05	Significant	No
Opa1	-0.111788	0.0268383	-0.558323	0.000382489	Significant	No
Opa3	-0.271971	0.0184928	-0.899278	0.000133603	Significant	No
Orm1	0.770932	0.0355574	0.643017	0.00539581	Significant	No
Ostf1	0.181456	0.0336444	1.0682	6.53e-06	Significant	No
Oxa1l	-0.186471	0.0213311	-0.527574	7.44e-05	Significant	No
Oxct1	0.175205	0.00830963	-0.663999	0.000351958	Significant	No
Oxsr1	-0.180205	0.0174741	-0.513266	2.16e-05	Significant	No
Pacsin3	0.0881226	0.0441974	-0.594259	0.000178245	Significant	No
Pccb	-0.0909502	0.0309528	-0.640616	0.000361521	Significant	No
Pdhx	-0.178116	0.00590576	-0.668346	7.35e-05	Significant	No
Pdia3	0.20535	0.00722449	1.01476	3.88e-06	Significant	No
Pdia4	0.185231	0.0130073	0.971128	8.68e-06	Significant	No
Pdk1	-0.106006	0.0232723	-0.859035	4.47e-07	Significant	No
Pex16	-0.216414	0.0240951	-0.528655	0.0137972	Significant	No
Pgm1	-0.167639	0.0132697	-0.704436	2.12e-05	Significant	No
Pgm5	0.104569	0.0298064	-0.668553	2.31e-05	Significant	No
Plcg2	0.247389	0.0266319	0.648697	2.54e-05	Significant	No
Plekho2	0.265519	0.0378725	0.744413	0.000452408	Significant	No
Plin3	-0.20749	0.0404145	-0.547308	2.26e-05	Significant	No
Ppib	0.105408	0.0353611	0.854453	9.48e-05	Significant	No
Ppm1k	-0.206085	0.0183888	-1.13617	4.92e-05	Significant	No
Ppp1cc	-0.122017	0.0435063	0.562359	0.00359436	Significant	No
Ppp1r3a	-0.082374	0.0223447	-0.769707	7.87e-06	Significant	No
Ppp2r5a	-0.140162	0.032425	-0.516043	1.37e-05	Significant	No
Prodh	-0.169899	0.0277475	-0.581335	2.38e-05	Significant	No
Ptcd2	-0.140802	0.0199494	-0.620766	9.77e-06	Significant	No
Ptma	0.22952	0.0155435	1.44458	1.4e-05	Significant	No
Pygl	0.24264	0.0266319	0.519723	0.00101449	Significant	No
Pygm	-0.109403	0.00977294	-0.780984	1.99e-06	Significant	No
Rab8b	0.298823	0.00718979	0.687635	0.00161294	Significant	No
Rcn1	0.254056	0.033722	1.15423	5.24e-05	Significant	No
Rgs10	0.454043	0.0143379	0.958053	0.000116361	Significant	No
Rhog	0.146081	0.0273639	0.52652	0.000337618	Significant	No
Rilp	-0.210015	0.010374	-0.59773	4.06e-05	Significant	No
Rmnd1	-0.19811	0.00503032	-0.679918	4.57e-05	Significant	No
Rnf123	-0.156196	0.0423784	-0.506019	2.3e-05	Significant	No
Rpl3	0.22782	0.00897681	0.828558	0.000284947	Significant	No
Rpl9	-0.145372	0.021994	0.777433	0.0017487	Significant	No
Rpusd4	-0.196033	0.00639075	-0.714881	8.79e-05	Significant	No
Samm50	-0.143019	0.0204329	-1.00043	9e-06	Significant	No
Sco1	-0.167382	0.0229709	-0.556685	5.5e-05	Significant	No
Sdha	-0.120083	0.0351452	-0.692844	0.000142101	Significant	No
Sdhaf1	-0.227923	0.00675137	-0.601803	0.010181	Significant	No
Sdhaf3	-0.187403	0.00747353	-0.513534	0.00203672	Significant	No
Sdhc	-0.154757	0.0156864	-0.550709	0.00495155	Significant	No
Sdr39u1	-0.122938	0.0149303	-0.849251	2.09e-05	Significant	No
Serpine2	0.691987	0.0355574	1.102	5.48e-05	Significant	No
Set	0.166582	0.0113703	1.16368	0.00117617	Significant	No
Sgpl1	0.118018	0.0353611	0.597988	0.000579349	Significant	No
Sirt3	-0.218698	0.00822029	-0.53146	0.00281906	Significant	No
Sirt5	-0.12686	0.0163341	-0.597299	5.75e-05	Significant	No
Slc25a11	-0.128232	0.0345705	-0.868104	2.39e-05	Significant	No
Slc25a19	-0.188708	0.0239079	-0.621434	0.000114048	Significant	No
Slc25a4	-0.17403	0.00795407	-0.971321	3.08e-05	Significant	No
Slc25a51	-0.196468	0.0174551	-0.537858	0.000105754	Significant	No
Slc30a9	-0.154983	0.0140295	-0.640844	0.000483056	Significant	No
Slc39a7	0.161956	0.0353611	1.23966	0.00381554	Significant	No
Slirp	-0.118732	0.0483839	-0.856866	0.000251732	Significant	No
Snx6	0.128085	0.0068097	0.679462	0.000913307	Significant	No
Snx9	0.133376	0.0174609	0.758956	0.000187879	Significant	No
Sod2	-0.159032	0.0370101	-0.755417	0.00284885	Significant	No
Spryd4	-0.109094	0.0381383	-0.579735	0.00162083	Significant	No
Srsf5	0.426202	0.0109286	0.77982	0.000514321	Significant	No
Ssr4	0.246519	0.0153689	0.909411	0.000697669	Significant	No
Steap3	-0.165812	0.0194269	-0.606479	0.000796325	Significant	No
Stk39	0.155707	0.0347356	-0.568523	2.78e-05	Significant	No
Sucla2	-0.154326	0.00529215	-0.771274	0.000183147	Significant	No
Synpo2l	-0.180743	0.00573738	0.788014	2.49e-05	Significant	No
Tcap	0.210786	0.0129878	-0.556246	0.00182924	Significant	No
Tf	0.660448	0.00616646	0.71273	5.69e-05	Significant	No
Them6	-0.24279	0.0102672	-0.634418	8.67e-05	Significant	No
Timm8a1	-0.67722	0.0113545	-0.67716	0.000129413	Significant	No
Tkt	0.335367	0.00763592	1.07668	3.13e-06	Significant	No
Tln1	0.647785	0.030528	0.634337	4.21e-05	Significant	No
Tmem11	-0.275639	0.0182931	-0.598461	2.08e-05	Significant	No
Tmem205	0.150684	0.0349245	-0.827239	0.00147602	Significant	No
Tmx2	-0.185091	0.00616646	-0.580769	0.000389597	Significant	No
Tpm3	0.186596	0.00843946	0.836294	3.49e-06	Significant	No
Tpm4	0.567774	0.0228064	1.24362	3.91e-05	Significant	No
Trak1	-0.221264	0.00590576	-0.621319	0.000144126	Significant	No
Ttc38	0.229218	0.0120312	-0.576801	7.65e-06	Significant	No
Ttc7b	-0.109528	0.0232697	-0.532969	0.000928472	Significant	No
Tubb5	0.2002	0.0353611	0.724964	1.88e-05	Significant	No
Uchl1	0.260201	0.018815	0.671486	0.0249979	Significant	No
Uqcrb	-0.169829	0.010374	-0.984295	0.00372718	Significant	No
Uqcrc1	-0.158215	0.00865581	-1.036	0.000168418	Significant	No
Vdac2	-0.13141	0.0125004	-0.756463	0.00151298	Significant	No
Vim	0.439821	0.00583613	1.53656	9.2e-08	Significant	No
Vta1	-0.124818	0.0347356	0.908757	0.000237417	Significant	No
Vtn	1.92506	0.0208862	1.22986	0.00276027	Significant	No
Wasf2	0.131785	0.0308318	0.564146	0.000384204	Significant	No
Xirp2	0.180387	0.0314755	0.628637	0.000253299	Significant	No
Ywhaz	0.22459	0.0204889	0.676307	0.00170167	Significant	No
